# Generating dynamic structures through physics-based sampling of trRosettaX2-predicted inter-residue geometries

**DOI:** 10.1101/2025.05.28.656531

**Authors:** Chenxiao Xiang, Wenkai Wang, Zhenling Peng, Jianyi Yang

## Abstract

Deep learning methods like AlphaFold2 have achieved remarkable breakthroughs in predicting static protein structures. However, accurately modeling alternative conformations and dynamic structures remains a significant challenge. Here, we introduce trRosettaX2-Dynamics (trX2-D), a novel approach to addressing this challenge through physics-based iterative sampling of the trRosettaX2-predicted inter-residue geometric distributions. trX2-D was first pre-trained on high-resolution X-ray structures and then fine-tuned on ∼7,000 dynamic NMR structures, enhancing its inherent ability to predict alternative conformations and dynamic structures. Leveraging a transformer-based neural network, it first predicts an initial set of inter-residue geometric constraints, which are then sampled to generate dynamic structures iteratively, without requiring any prior knowledge of native structural states. Comprehensive benchmarks on three datasets, two for alternative conformations and one for dynamic structures, demonstrate that trX2-D shows promise in predicting alternative conformations and capturing structural dynamics. This work illustrates the potential of combining deep learning predictions with physics-based sampling for advancing the prediction of protein dynamic structures.
