## Supplementary Data for "Generating dynamic structures through physics-based sampling of trRosettaX2-predicted inter-residue geometries"

### Sheet: Information
apo PDB ID	Chain ID	Release Date	holo PDB ID	Chain ID	Release Date	RMSDapo-holo(Å)	TM-scoreapo-holo
1IGP	A	1994-08-01	2AU6	A	2005-08-27	1.12	0.98
1PFL	A	1994-12-12	1FIL	A	1996-04-29	1.91	0.88
1HSI	B	1995-03-31	1HSH	D	1995-03-31	0.99	0.94
1HOO	B	1996-04-26	1CG0	A	1999-03-26	2.21	0.94
2BNH	A	1996-06-29	1DFJ	I	1996-06-29	1.51	0.96
1EAL	A	1996-08-28	1EIO	A	2000-02-27	2.39	0.81
1RKM	A	1997-03-25	1B6H	A	1998-11-13	3.16	0.88
1AKZ	A	1997-05-27	1SSP	E	1999-04-28	1.5	0.94
1AW2	A	1997-10-09	1AW1	B	1997-10-09	1.02	0.98
1A6D	A	1998-02-24	1A6E	A	1998-02-24	0.83	0.99
1BV2	A	1998-09-21	1UVB	A	2004-01-19	1.96	0.8
1RKA	A	1999-03-22	1GQT	A	2001-12-05	1.22	0.97
1C54	A	1999-10-22	1RGH	B	1995-06-05	1.49	0.9
1E5L	A	2000-07-27	1E5Q	A	2000-07-28	2.44	0.92
1FSF	A	2000-09-08	1FQO	B	2000-09-06	1.11	0.97
1G6W	D	2000-11-08	1K0B	C	2001-09-19	1.36	0.96
1HW1	B	2001-01-09	1H9G	A	2001-03-09	1.67	0.93
1I56	A	2001-02-25	1EL1	A	2000-03-13	1.95	0.87
1JEJ	A	2001-06-18	1JG6	A	2001-06-23	2.1	0.93
1JM4	B	2001-07-17	1WUM	A	2004-12-08	5.33	0.83
1K5H	A	2001-10-10	1Q0Q	A	2003-07-17	4.93	0.86
1K6W	A	2001-10-17	1K70	A	2001-10-17	1.08	0.98
1GQN	A	2001-11-26	1QFE	B	1999-04-05	1.26	0.98
1GQZ	A	2001-12-07	2GKE	A	2006-04-01	2.45	0.88
1LMZ	A	2002-05-02	1P7M	A	2003-05-02	3.81	0.86
1MX7	A	2002-10-01	1MX8	A	2002-10-01	2.25	0.85
1NJG	B	2002-12-30	1NJF	A	2002-12-30	1.33	0.95
1O1U	A	2003-02-10	1O1V	A	2003-02-10	2.25	0.85
1OTJ	D	2003-03-21	1GY9	A	2002-04-22	1.74	0.95
1PDB	A	2003-05-19	1YHO	A	2005-01-10	1.66	0.91
1RF5	A	2003-11-07	1RF4	A	2003-11-07	3.69	0.83
1VIY	C	2003-12-01	1VHL	A	2003-12-01	2.61	0.88
1S2O	A	2004-01-09	1TJ5	A	2004-06-03	3.3	0.81
1TFU	A	2004-05-27	3UC5	A	2011-10-26	1.06	0.97
1TJD	A	2004-06-04	1EEJ	B	2000-01-31	2.08	0.89
1W0J	E	2004-06-08	1E1R	F	2000-05-10	3.89	0.82
1XSA	A	2004-10-18	1XSC	A	2004-10-18	4.76	0.83
1YL5	B	2005-01-19	1YL7	A	2005-01-19	1.23	0.96
1ZA1	A	2005-04-05	1Q95	A	2003-08-22	2.25	0.94
1ZOL	A	2005-05-13	1O03	A	2003-02-20	3.13	0.83
2AI6	A	2005-07-29	2OZW	A	2007-02-27	3.09	0.88
2F63	A	2005-11-28	1EQM	A	2000-04-05	4.62	0.83
2D9E	A	2005-12-09	2RS9	B	2011-12-08	5.3	0.86
2FHM	A	2005-12-26	2HLT	A	2006-07-10	1.9	0.84
2IN2	A	2006-10-05	2B0F	A	2005-09-13	1.91	0.92
2P3M	A	2007-03-09	2VBT	A	2007-09-16	2.78	0.88
2L68	A	2010-11-17	2LKK	A	2011-10-13	1.58	0.92
2LHS	A	2011-08-15	2BEM	A	2004-11-26	1.52	0.92
Note: Four samples were excluded due to inconsistencies in sequence length between the apo and holo states. Additionally, one sample was removed due to an error in energy minimization using PyRosetta.

### Sheet: Comparison
apo PDB ID	RMSD(Å) of trX2	RMSD(Å) of trX2-D	holo PDB ID	RMSD(Å) of trX2	RMSD(Å) of trX2-D
1IGP	1.584	1.59	2AU6	1.702	1.689
1PFL	2.55	1.42	1FIL	1.748	1.369
1HSI	1.649	1.587	1HSH	1.681	1.652
1HOO	2.537	2.574	1CG0	1.98	1.983
2BNH	2.391	2.402	1DFJ	1.783	1.818
1EAL	1.504	1.31	1EIO	2.032	1.474
1RKM	3.184	3.249	1B6H	3.61	3.353
1AKZ	1.718	1.729	1SSP	1.316	1.467
1AW2	1.678	1.696	1AW1	1.542	1.589
1A6D	2.556	2.663	1A6E	2.537	2.615
1BV2	1.754	1.242	1UVB	1.347	1.241
1RKA	2.033	1.614	1GQT	1.402	1.269
1C54	2.192	1.222	1RGH	1.598	0.929
1E5L	2.797	2.477	1E5Q	1.724	1.726
1FSF	2.175	2.168	1FQO	2.166	2.058
1G6W	2.908	2.58	1K0B	2.107	1.947
1HW1	5.205	3.951	1H9G	5.459	4.556
1I56	2.1	1.774	1EL1	1.197	1.225
1JEJ	16.881	13.326	1JG6	16.638	13.685
1JM4	2.307	2.186	1WUM	4.681	3.576
1K5H	4.985	4.993	1Q0Q	1.783	1.772
1K6W	3.301	3.307	1K70	3.366	3.374
1GQN	1.438	1.459	1QFE	1	1.041
1GQZ	2.061	1.953	2GKE	1.167	1.165
1LMZ	2.968	2.876	1P7M	2.32	1.859
1MX7	2.453	1.709	1MX8	1.792	1.406
1NJG	2.053	2.06	1NJF	1.705	1.711
1O1U	1.684	1.567	1O1V	1.634	1.328
1OTJ	1.761	1.748	1GY9	1.789	1.693
1PDB	1.464	1.421	1YHO	1.772	1.498
1RF5	3.037	2.796	1RF4	1.398	1.268
1VIY	3.28	3.271	1VHL	3.828	3.814
1S2O	3.03	2.793	1TJ5	1.389	1.368
1TFU	1.4	1.41	3UC5	1.018	1.029
1TJD	8.783	5.469	1EEJ	8.859	5.388
1W0J	2.727	2.659	1E1R	2.804	2.636
1XSA	3.27	2.313	1XSC	2.163	2.223
1YL5	4.524	3.517	1YL7	4.435	3.268
1ZA1	1.626	1.623	1Q95	1.894	1.899
1ZOL	1.511	1.381	1O03	2.162	1.934
2AI6	2.741	1.822	2OZW	3.626	2.114
2F63	2.165	2.036	1EQM	4.173	2.739
2D9E	1.989	1.955	2RS9	4.9	2.826
2FHM	2.053	1.62	2HLT	1.132	0.902
2IN2	2.051	1.809	2B0F	1.735	1.58
2P3M	2.67	2.597	2VBT	1.755	1.723
2L68	1.969	1.223	2LKK	2.072	1.164
2LHS	1.612	1.531	2BEM	1.109	1.131
Average	2.83977	2.45162	Average	2.64646	2.23071
